# Extracellular matrix topography drives adrenergic to mesenchymal transition in neuroblastoma

**DOI:** 10.1101/2023.10.10.561780

**Authors:** Antonios Chronopoulos, Chandra Vemula, Ivan Chavez, Rebekah Kennedy, Shahab Asgharzadeh, JinSeok Park

## Abstract

Neuroblastoma (NB), the most common extracranial solid tumor in children, exhibits significant intra-tumoral heterogeneity with two interconvertible identities: adrenergic (ADRN) and mesenchymal (MES). MES cells exhibit phenotypes associated with metastasis and are enriched in relapse NB compared to ADRN. Thus, reprogramming from ADRN to MES may determine inferior NB outcomes, which needs better elucidation. Extracellular matrix (ECM) is an essential tumor microenvironment (TME) component that provides physical support as a scaffold and delivers mechanical cues. We demonstrate that high-risk NB has more topographically aligned ECM fibers than low-risk NB. Using nano-fabricated biomaterials mimicking ECM alignment, we reveal that ECM topography drives ADRN-MES reprogramming by enhancing cell-ECM interactions. This transition involves epigenetic and transcriptional changes, accompanied by enhanced phenotypic features of MES. Also, we uncover that ECM-driven reprogramming relies on the Rho-associated kinase pathway. Overall, ECM-driven ADRN-MES reprogramming provides insight into TME-targeted therapeutic strategies for suppressing MES and improving NB outcomes.
