## Supplementary material for "Extracellular matrix topography drives adrenergic to mesenchymal transition in neuroblastoma": Source Data 1

### Sheet: IHC Col_III_intensity
Relative Intensity	Low-risk	High-risk	Relapse
	1.2366	3.4663	1.6792
	1.0062	1.9432	3.8079
	0.7572	1.6344	3.9723
		1.0673
	Low-risk	High-risk	Relapse
Average	1	2.0278	3.15313
SE	0.169536	0.566228	0.904466
