## Supplementary material for "Extracellular matrix topography drives adrenergic to mesenchymal transition in neuroblastoma": Source Data 2

### Sheet: Raw_intensity_Phox2b_Vim_NGA_
RAW IF INTENSITY PHOX2B and VIMENTIN QUANTIFICATION
PHOX2B						Vimentin							PHOX2B						Vimentin
SK-N-SH		CHLA255		SK-N-AS		SK-N-SH		CHLA255		SK-N-AS			SK-N-SH		CHLA255		SK-N-AS		SK-N-SH		CHLA255		SK-N-AS
Control	NGA	Control	NGA	Control	NGA	Control	NGA	Control	NGA	Control	NGA		Control	NGA	Control	NGA	Control	NGA	Control	NGA	Control	NGA	Control	NGA
1288.45	1218.02	750.413	796.87	1298.77	1011.28	1140.55	1154.12	1386.05	1534.25	945.005	1214.91	Average	1302.52	1217.75	764.516	752.392	1301.14	999.425	967.882	1271.84	1396.94	1598.03	1040.91	1300.41
1300.92	1226.93	764.901	765.379	1341.37	962.778	846.093	1386.86	1365.95	1300.4	1892.49	1041	STDEV	1.84035	2.29477	3.60858	2.52828	4.36174	3.06536	16.8629	61.4296	8.60022	85.6258	50.0833	53.8998
1302.54	1219.89	767.15	720.022	1338.03	971.719	1123.22	1480.65	1368.5	2359.65	907.531	1007.2
1306.15	1225.52	768.02	724.067	1344.57	1031.92	952.404	1390.12	1389.62	2141.44	823.318	1853.34
1313.33	1242.42	713.759	725.363	1343.2	991.573	986.035	4251.26	1511.25	1232.04	1162.94	1283.51
1311.32	1202.99	749.661	741.271	1319.15	988.385	865.482	1199.65	1633.99	2850.58	765.92	987.812
1296.71	1204.16	767.177	738.679	1325.32	1081.65	974.278	940.817	1398.04	2107.17	968.852	1556.91
1293.06	1221.83	820.55	765.215	1344.14	1053.35	984.083	1184.5	1461.1	1434.37	842.367	1955.05
1294.19	1208.47	816.033	790.53	1353.44	1023.57	888.096	1033.25	1439	1475.45	1048.87	1072.72
1289.94	1210.19	845.941	718.785	1296.88	991.522	886.689	995.322	1464.27	1296.69	883.854	1458.59
1305.4	1209.31	759.115	733.16	1325.37	1011.39	1297.27	1018.14	1383.68	1843.23	1707.78	1692.1
1298.17	1215.36	724.37	737.697	1334.2	1021.08	1116.83	1081.68	1486.81	1257.07	1044.15	1776.16
1287.94	1205.61	725.966	727.3	1355.34	1007.93	745.185	1145.22	1389.64	1239.66	940.607	1329.76
1294.2	1214.69	731.819	721.647	1334.66	1008.52	1005.85	896.369	1375.79	1230.11	970.803	1199.71
1292.75	1227.89	731.191	738.766	1352.75	1006.22	950.823	1359	1508.28	1250.97	1104.33	1298.74
1282.54	1226.16	726.855	754.619	1317.58	993.048	997.307	1433.84	1375.19	1343.04	948.45	1674.06
1286.74	1232.84	769.038	754.446	1312.42	997.21	850.309	1007.86	1348.51	1769.89	903.065	1387.62
1298.23	1240.86	798.028	785.894	1304.6	974.953	975.391	1370.66	1398.97	1531.16	2610.84	1115.54
1293.04	1235.04	758.936	764.123	1282.92	972.778	812.657	944.884	1353.43	1301.13	1215.45	887.009
1293.42	1230.16	736.818	767.154	1289.83	998.467	1030.67	2048.26	1406.37	1342.3	908.554	1012.23
1297.78	1210.64	758.759	734.027	1268.89	1013.7	873.335	1466.04	1348.42	2054.67	758.988	1552.25
1299.27	1228.31	811.961	747.775	1281.51	1006.32	933.887	1588.42	1445.13	1361.52	894.46	1597.23
1302.31	1229.91	756.678	761.102	1295.28	1050.06	891.899	1426.36	1348.91	1294.26	1024.92	1204.3
1315.36	1212.89	772.101	740.743	1270.69	981.758	982.478	1167.15	1392.27	1244.82	826.607	1387.13
1321.75	1205.41	766.69	757.289	1277.68	1031.76	1433.84	1075.32	1350.61	5783.46	940.481	1492.03
1306.04	1211.86	796.459	748.96	1278.99	1011.94	1009.71	1175.65	1409.82	1385.1	843.888	1699.04
1328.16	1209.9	743.027	755.264	1272.5	1028.45	1052.89	984.093	1402.66	1286.8	820.336	2968.77
1316.82	1214.09	773.437	771.713	1269.27	1006.07	922.405	966.394	1362.86	1629.71	841.46	1221.46
1299.81	1218.47	759.543	752.502	1242.39	980.456	900.883	2023.21	1354.56	1436.97	879.801	822.889
1319.12	1214.94	760.83	754.283	1262.69	993.171	1026.05	1361.86	1349.8	1261.13	948.527	964.762
1313.55	1207.68	785.693	736.59	1250.55	981.002	858.895	1261.8	1372.37	1348.92	975.692	900.219
1325.67	1204.04	742.722	721.929	1309.99	991.995	890.359	1012.86	1355.08	2665.58	970.276	1275.62
1317.84	1195.75	823.217	722.992	1299.43	999.902	1018.85	1453	1422.98	1362.66	1019.24	781.247
1314.28	1204.74	772.692	749.344	1271.29	977.722	1028.08	994.186	1360.81	1261.82	756.012	830.467
1314.27	1183.35	767.803	743.749	1299.17	979.229	894.613	963.762	1355.08	1271.48	851.009	922.026
1334.41	1216.35	783.304	733.696	1307.58	993.521	1036.5	1063.73	1353.21	1419.75	1030.51	890.782
1307.44	1231.45	793.728	794.744	1249.53	985.215	1102.33	1062.83	1413.34	1700.63	825.081	755.473
1323.94	1228.3	807.032	755.718	1265.58	1043.83	1109.55	1472.77	1422.29	1382.92	852.293	1993.96
1311.99	1225.57	760.225	754.964	1275.11	977.771	965.166	875.188	1362.43	1322.06	900.346	1181.79
1323.19	1234.83	806.77	754.362	1269.68	987.682	1087.83	1273.31	1531.69	1361.99	831.83	1566.27
1300.38	1224.47	758.231	768.42	1277.25	985.57	1134.51	1087.11	1347.46	1672.47	1085.08	1352.62
1284.08	1205.53	754.779	740.548	1254.1	970.076	859.194	1307.16	1459.65	1262.39	829.924	1693.94
1274.95	1185.98	762.023	743.848	1339.9	1018.75	927.991	1041.16	1357.75	1599.61	851.537	1333.66
1278.59	1180.53	779.099	748.055	1350.42	1026.81	807.949	930.199	1368.54	1322.27	994.532	2256.49
1270.46	1201.7	775.684	784.335	1395.56	998.76	850.925	1335.59	1360.69	1303.32	896.388	869.766
1279.33	1197.39	761.334	764.54	1277.33	982.73	951.885	1133.07	1367.13	1662.61	938.202	848.308
1295.3	1205.22	734.218	772.491	1366.07	1005.99	1115.26	1243.41	1333.11	1328.75	2801.16	1274.68
1289.46	1202.96	759.041	768.789	1292.83	1003.79	1168.6	1108.21	1380.59	1384.89	1083.32	1537
1295.81	1208.48	750.94	736.957	1289.35	1004.54	997.634	2047.88	1336.58	2248.27	1715.16	839.175
1299.03	1190.46	752.358	782.512	1297.58	986.013	926.026	805.46	1358.47	1386.53	1072.84	971
1305.6	1221.3	739.916	767.691	1290.34	978.761	996.419	1378.82	1312.01	1293.2	949.995	1423.34
1298.71	1225.06	730.664	761.099	1271.67	971.991	788.099	1253.81	1308.64	1461.86	752.024	1376.78
1294.16	1247.69	781.964	748.962	1277.44	984.374	853.814	1150.86	1384.32	1526.91	867.769	1285.07
1296.11	1236.05	725.653	764.416	1303.21	1013.13	1171.2	1189.78	1439.04	1353.73	913.366	1161.96
1323.47	1242.11	765.825	746.619	1311.64	991.631	874.099	1300.2	1352.16	1439.79	786.398	918.119
1310	1242.49	730.689	780.155	1277.21	954.891	848.181	1017.82	1643.8	1988.62	1087.69	802.826
1302.26	1234.24	774.224	765.35	1268.6	975.851	851.986	1215.75	1373.39	2030.06	1527.42	1089.03
1315.71	1227.16	745.824	755.782	1299.71	989.887	753.84	1154.55	1346.9	1354.72	860.23	843.197
1323.54	1282.81	737.899	732.311	1325.07	997.337	869.269	1552.15	1453.71	1223.17	1150.06	1797.7
1292.07	1196.75	782.163	747.92	1270.62	1003.72	877.244	1067.13	1373.73	1361.69	904.626	1538.42

### Sheet: Raw_data_activityNOTCH_NGA_CTRL
RAW IF INTENSITY NOTCH QUANTIFICATION
Notch							Notch
SK-N-SH		CHLA255		SK-N-AS			SK-N-SH		CHLA255		SK-N-AS
Control	NGA	Control	NGA	Control	NGA		Control	NGA	Control	NGA	Control	NGA
1.21851	1.32979	1.07534	1.16842	1.00362	1.02345	Average	1.01291	1.01826	1.0743	1.10901	1.20352	1.35106
1.2219	1.36344	1.02986	1.09264	1.00557	1.02344	STDEV	0.00105938	0.00123258	0.00947213	0.0088459	0.00448936	0.0135266
1.31359	1.30149	1.0073	1.20187	1.01312	1.00977
1.22538	1.27625	1.04322	1.06317	1.01688	1.02541
1.1852	1.26527	1.06503	1.08814	1.01714	1.01703
1.15084	1.26935	1.20634	1.12709	1.01823	1.02394
1.20463	1.31825	1.0659	1.02896	1.00948	1.00621
1.17317	1.33892	1.03907	1.10723	1.0082	1.02151
1.16768	1.36908	1.03429	1.07152	0.992668	1.03076
1.18291	1.39902	1.12298	1.08461	1.00634	1.01678
1.19956	1.26794	1.17979	1.11953	1.01878	1.01813
1.19459	1.21322	1.11362	1.09599	1.01981	1.01851
1.21503	1.45726	1.08908	1.16638	1.00597	1.00633
1.19126	1.78759	1.10948	1.1451	1.01145	1.01573
1.18157	1.37478	1.10949	1.08287	1.02489	1.02394
1.16861	1.36372	1.03809	1.06272	1.03544	1.01381
1.16929	1.62092	1.07517	1.13551	1.01665	1.00982
1.26113	1.65123	1.03198	1.21025	1.04224	1.00953
1.16305	1.77118	1.01455	1.04384	1.01253	1.03042
1.19413	1.39418	1.03821	1.07145	1.01402	1.01226
1.15802	1.22773	1.00993	1.0747	1.01102	1.01978
1.18773	1.52231	1.06152	1.05048	1.01347	1.01661
1.21217	1.37558	1.07661	1.06883	1.02182	1.00959
1.17444	1.27159	1.10289	1.17987	1.01342	1.0188
1.17608	1.44039	1.14632	1.1083	1.00885	1.0206
1.25626	1.27947	1.1612	1.18005	1.01108	1.0189
1.17808	1.43648	1.02371	1.11086	1.00183	1.0136
1.23329	1.44462	1.05829	1.07845	1.01783	1.05392
1.2281	1.52742	1.0499	1.12287	1.01513	1.01058
1.21887	1.30451	1.04984	1.12873	1.00819	1.0249
1.25808	1.29027			1.00946	1.02223
1.25196	1.34876			1.01231	1.00965
1.19872	1.29794			1.00781	1.01068
1.1665	1.30115			1.01105	1.02971
1.2237	1.55256			1.00544	1.02326
1.15604	1.34021			1.0002	1.01446
1.27672	1.28492			1.00965	1.02641
1.22716	1.31977			1.02849	1.02035
1.1882	1.43651			1.01561	1.03123
1.15778	1.46526			1.00972	1.00904
1.21826	1.29435			1.0192	1.01611
1.27938	1.34977			1.0012	1.02296
1.18072	1.36853			1.00968	1.01661
1.21795	1.3297			1.01824	1.01437
1.22749	1.30474			1.01663	1.03003
1.23051	1.28426			1.02408	1.00658
1.14179	1.2415			1.00431	1.02131
1.17923	1.30905			1.0265	1.01935
1.16861	1.34025			1.01854	1.00502
1.15911	1.25816			1.00324	1.02648
1.1923	1.31941			0.999984	1.00593
1.24414	1.24989			1.00291	1.01495
1.21168	1.48663			1.03078	1.0019
1.23368	1.20684			1.00565	1.01803
1.15145	1.36944			1.00974	1.02252
1.1405	1.24297			1.0191	1.03943
1.17833	1.30075			1.0078	1.00774
1.17945	1.29774			1.00502	1.01195
1.16398	1.31165			1.00571	1.01125
1.26468	1.51745			1.01628	1.02995
1.18437	1.31379			1.01432	1.03248
1.17538	1.29838			1.0034	1.01563
1.19206	1.34734			1.00136	1.00967
1.18391	1.31353			1.00897	1.01121
1.2555	1.24494			1.00373	1.00508
1.26899	1.31376			1.01326	1.00802
1.12022	1.25314			1.02445	1.02881
1.20301	1.32377			1.01598	1.00261
1.24624	1.26365			1.00928	1.01163
1.22238	1.20357			1.00219	1.00726
1.21694	1.22453			1.0142	1.00742
1.28199	1.26878			1.0101	1.01125
1.20491	1.32526			1.01839	1.01838
1.23062	1.36747			1.04029	1.03774
1.20423	1.28392			1.01815	1.05892
