## Supplementary material for "Extracellular matrix topography drives adrenergic to mesenchymal transition in neuroblastoma": Source Data 3

### Sheet: Raw_data_ADRN_signat_RNA_ATAC
RAW DATA_ADRN_SIGNATURE_RNA_ATAC
Gene	t-score (transcript_control vs. transcript_NGA)	Fold enrichment_Control	Fold enrichment_NGA	Fold enrichment_NGA - Fold enrichment_Control
ISL1	-6.5661	5.3258	3.5911	-1.7347
GATA3	-1.9645	3.6401	3.6483	0.0082348
PHOX2B	-1.604	5.5139	3.8574	-1.6565
HAND1	-1.3484	5.9157	5.0816	-0.83416
GATA2	-1.0531	3.9183	3.1862	-0.73215
PHOX2A	-0.72112	8.0151	6.3023	-1.7127
SCG3	-9.2169	15.316	10.5	-4.8159
VRK1	-8.5757	10.896	7.7773	-3.1185
TSPAN7	-8.1684	3.1963	4.8832	1.6869
FAM107B	-7.9611	5.8243	5.6325	-0.19179
ZWILCH	-7.1804	10.397	8.8898	-1.5069
MCM6	-6.9245	12.002	11.451	-0.55186
CENPU	-6.3682	11.893	11.204	-0.68919
RRM2	-6.2926	6.8184	6.5066	-0.31182
DNER	-6.1678	7.4357	7.5361	0.10035
SYT4	-6.1241	7.1991	4.8154	-2.3837
ICA1	-5.7626	6.8115	5.7809	-1.0307
ARL6IP1	-5.4984	13.91	12.812	-1.098
DNAJC9	-5.2895	0	0	0
MCM2	-5.2311	13.741	15.958	2.2161
INSM2	-5.2212	7.0897	8.2518	1.1621
NUSAP1	-5.1287	0	0	0
PRC1	-5.0971	9.6455	9.0849	-0.5606
RNF165	-5.0161	5.5677	5.7238	0.15605
CDCA5	-4.9817	7.4202	8.4639	1.0437
DPYSL2	-4.9194	6.2504	6.7327	0.48228
NUF2	-4.8731	15.441	7.0148	-8.4263
BIRC5	-4.8592	8.377	13.353	4.9763
MCM7	-4.6782	8.8973	7.4883	-1.409
GAP43	-4.5622	10.121	8.2503	-1.8705
TMEM97	-4.5263	15.374	13.776	-1.5981
NET1	-4.4436	14.897	7.3827	-7.5145
EVL	-4.3982	5.7764	7.1789	1.4025
MSH6	-4.3191	11.175	10.948	-0.22743
DDC	-4.1389	6.4366	6.9459	0.50924
GMNN	-4.1068	12.519	12.447	-0.07201
FOXM1	-4.0769	0	0	0
NEFM	-4.0593	6.2366	7.363	1.1263
MYBL2	-3.9856	5.877	6.2969	0.41983
PRIM1	-3.6552	0	0	0
PBK	-3.6531	7.2002	9.4995	2.2993
DACH1	-3.6132	6.2586	5.6939	-0.56473
HNRNPA0	-3.6106	13.445	12.128	-1.3172
DDX39A	-3.4476	10.335	11.207	0.87222
NUDT11	-3.4453	11.276	5.6684	-5.6079
ZNF738	-3.4391	17.316	17.819	0.5025
RBBP8	-3.3806	8.9278	5.712	-3.2158
KNSTRN	-3.3537	13.37	13.702	0.33181
HEY1	-3.3518	6.3028	4.5025	-1.8004
CHGA	-3.3308	5.5918	6.6007	1.0089
RFC4	-3.2978	8.2658	7.8493	-0.41648
STMN4	-3.2941	13.989	13.568	-0.42079
ANP32A	-3.2786	3.7947	4.5096	0.71482
TSPAN13	-3.2441	12.115	12.488	0.37286
TMEM108	-3.2371	6.89	6.4021	-0.48794
TUBB4B	-3.2201	5.2125	4.532	-0.68056
TFAP2B	-3.2116	3.9192	3.2603	-0.65887
AP1S2	-3.1482	16.726	12.207	-4.5189
NANOS1	-3.1404	4.769	4.081	-0.68796
GGH	-3.0693	12.129	12.245	0.11673
UBE2T	-2.9576	12.247	11.684	-0.56264
DLK1	-2.9484	0	3.9082	3.9082
UBE2C	-2.9476	15.427	14.52	-0.90778
SLIT1	-2.8844	6.4679	5.3778	-1.0901
FZD3	-2.7629	8.8168	8.8512	0.034337
PLPPR5	-2.739	6.1569	6.8191	0.6622
FIGNL1	-2.6846	9.2579	11.303	2.0453
CDKN3	-2.6212	6.6586	5.9397	-0.71887
DNAJB1	-2.6088	6.1745	6.8348	0.66027
MANEAL	-2.5981	4.619	4.6875	0.06841
KIF15	-2.5816	15.208	11.529	-3.6795
CRMP1	-2.4429	4.5772	3.9405	-0.63669
UCP2	-2.3956	12.633	11.41	-1.2224
SOX11	-2.2752	3.6272	3.3101	-0.31708
MRPL48	-2.2535	10.412	10.594	0.18215
ACOT7	-2.2037	6.7501	5.8284	-0.92168
SBK1	-2.1988	0	8.0583	8.0583
ASCL1	-2.1796	0	5.1731	5.1731
TDG	-2.1543	8.9529	7.4947	-1.4582
OLA1	-2.1382	9.7904	8.6043	-1.1861
KDM1A	-2.1303	12.338	5.3997	-6.9381
GGCT	-2.1176	18.509	6.6002	-11.909
LSM4	-2.1167	10.451	10.386	-0.06456
CKB	-2.1029	4.2664	4.3009	0.034475
CLGN	-2.0965	13.6	13.42	-0.17995
MYEF2	-2.0959	0	3.9041	3.9041
REC8	-2.0887	8.4159	8.1691	-0.24678
ELAVL4	-2.0703	5.7384	5.1703	-0.56806
AHSA1	-2.0485	16.642	6.0137	-10.628
ATP6V0E2	-2.0375	9.897	8.9538	-0.94318
QDPR	-2.037	9.1088	7.5388	-1.57
SCAMP5	-2.0077	6.1657	5.5209	-0.64479
RANBP1	-1.9838	0	0	0
GLCCI1	-1.9259	12.008	4.2485	-7.7596
ASRGL1	-1.9237	7.3203	7.9326	0.61225
SIX3	-1.9194	3.5187	3.6965	0.1778
FKBP4	-1.911	6.7468	6.7098	-0.03696
RGS5	-1.8856	9.7301	7.6525	-2.0776
RBP1	-1.8763	6.4243	5.1634	-1.261
CDKN2C	-1.8703	9.7395	10.363	0.62352
PPP2R3C	-1.8643	11.444	7.4663	-3.9778
CYGB	-1.8453	6.2363	7.2576	1.0212
NNAT	-1.8025	0	3.796	3.796
TCEAL7	-1.7867	8.5097	9.7624	1.2527
INO80C	-1.7655	7.0456	6.7943	-0.25134
BEX1	-1.7595	9.5705	11.581	2.0107
NARS2	-1.7559	8.5481	5.9387	-2.6094
TOX2	-1.728	6.2061	7.2407	1.0346
NAP1L5	-1.7117	11.285	11.471	0.18573
C3orf14	-1.7064	14.264	14.167	-0.09686
CCDC167	-1.696	8.3027	10.143	1.8398
RAB33A	-1.6644	4.8479	4.6209	-0.22703
ATP6V1B2	-1.6551	10.332	8.7854	-1.5461
KLHL23	-1.6507	8.6758	7.0008	-1.675
FAXC	-1.6485	5.37	5.1767	-0.19328
MMD	-1.6329	10.535	8.5157	-2.0197
TUBB2B	-1.6247	4.3736	3.3522	-1.0214
LSM3	-1.5865	0	0	0
INA	-1.5738	5.497	6.1469	0.64997
CHGB	-1.5631	9.1471	11.747	2.5994
DPYSL5	-1.5383	5.8274	5.4151	-0.41229
NPY	-1.509	6.1412	6.2439	0.10273
EPB41L4A-AS1	-1.4907	6.9075	7.3596	0.4521
CSE1L	-1.4689	16.797	7.3955	-9.4011
TTC8	-1.4591	6.2702	5.4459	-0.8243
CELF2	-1.4279	4.9521	4.2161	-0.73603
ELAVL2	-1.3672	8.9273	7.5262	-1.401
BEX2	-1.3563	9.1478	13.486	4.3383
DTD1	-1.3481	13.478	12.378	-1.0996
ZNF22	-1.3369	0	0	0
LMO3	-1.3142	5.2228	4.5882	-0.6346
CXCR4	-1.3138	4.9534	6.2884	1.3349
CENPV	-1.3009	7.5219	8.7404	1.2185
ANKRD46	-1.294	6.8395	6.5891	-0.25042
DKK1	-1.2852	5.2649	5.8684	0.60352
RTN1	-1.2691	7.1635	6.9971	-0.16645
TUBB3	-1.2283	3.9497	2.5935	-1.3563
STMN2	-1.216	6.4978	4.7619	-1.736
FBLL1	-1.2135	6.9374	6.0966	-0.84086
FSD1	-1.2135	6.3794	8.5425	2.163
TUBB2A	-1.2123	9.4451	10.548	1.1029
CCND1	-1.2032	4.528	4.3284	-0.19952
BEND4	-1.1728	4.2629	6.0109	1.748
H1FX	-1.1561	4.0621	3.536	-0.52614
CD200	-1.1394	8.6925	9.8987	1.2062
ACTL6B	-1.1151	10.004	14.064	4.06
LYN	-1.0575	6.0266	5.7166	-0.30999
EYA1	-1.0489	6.304	6.7478	0.44381
NPTX2	-1.0391	4.5272	4.6832	0.15596
GDAP1	-1.0363	7.2965	10.56	3.2634
NELFCD	-1.0275	7.3818	9.0788	1.6971
EEF1A2	-1.017	4.2823	3.4944	-0.78785
PBX3	-1.0013	6.5646	5.724	-0.8406
ENDOG	-0.99199	7.3416	7.4398	0.098205
GDPD1	-0.99008	11.595	12.62	1.0252
RNFT2	-0.98989	12.458	13.116	0.65791
FOXO3	-0.97384	6.3474	6.0782	-0.26921
RTN2	-0.95065	10.531	10.483	-0.048035
NCS1	-0.93739	4.1347	5.1721	1.0374
LEPROTL1	-0.92495	8.29	7.304	-0.98602
CETN3	-0.92174	14.151	12.043	-2.1088
NELL2	-0.91922	5.8191	6.0349	0.21578
RUNDC3A	-0.90934	11.959	12.156	0.19703
FKBP1B	-0.89807	4.356	4.6612	0.30518
RBMS3	-0.88336	6.3529	5.9173	-0.43561
TBPL1	-0.87818	6.943	6.4727	-0.47029
LIN28B	-0.87525	5.7872	6.0258	0.23865
CHML	-0.86622	0	0	0
ZNF512	-0.85538	10.651	12.518	1.8664
FEV	-0.82811	3.5609	4.2086	0.64771
PNMA2	-0.80712	3.3886	3.5918	0.20318
ZNF91	-0.79771	15.614	14.466	-1.1486
CCSAP	-0.77146	9.1237	10.324	1.2005
ZNF195	-0.76696	8.8871	7.6594	-1.2276
NSG1	-0.76658	4.9824	7.4155	2.4331
DBH	-0.72845	6.9319	9.4235	2.4916
GDAP1L1	-0.71749	5.3413	6.7457	1.4043
ESRRG	-0.68956	6.9329	6.5783	-0.35453
ACVR1B	-0.68749	6.5155	8.3302	1.8147
KIF21A	-0.68727	5.3386	4.8335	-0.5051
OLFM1	-0.68193	5.405	6.744	1.3391
EIF1B	-0.68167	14.501	14.647	0.14613
PRSS3	-0.68012	5.6486	5.2515	-0.39708
LINC00888	-0.67814	13.18	13.708	0.52796
NGRN	-0.67122	10.598	11.228	0.63048
RALGDS	-0.66985	5.4837	4.7875	-0.69622
ATCAY	-0.66967	3.8218	9.1535	5.3317
GPR22	-0.66099	7.1962	7.2528	0.056565
RUNDC3B	-0.65915	9.3799	8.0085	-1.3714
CCNI	-0.59998	5.3258	4.1731	-1.1527
REEP1	-0.57361	6.7348	6.1474	-0.58745
GNG4	-0.55258	7.0764	4.3743	-2.7021
HES6	-0.52088	5.0708	6.0043	0.93346
BMP7	-0.50073	4.4347	5.4033	0.96859
RET	-0.48387	6.0737	5.0384	-1.0353
DCX	-0.45209	5.9162	6.3305	0.4143
GCH1	-0.44884	8.6433	9.6493	1.006
SEC11C	-0.41761	9.8386	10.09	0.25087
GDI1	-0.40794	3.4207	4.4916	1.0709
TRAP1	-0.3559	9.2252	9.2476	0.02238
ENO2	-0.3366	7.3295	8.7345	1.405
GLDC	-0.3256	7.996	6.6875	-1.3085
TACC2	-0.32423	7.8075	6.9983	-0.80925
KLHL13	-0.31522	6.5185	5.2458	-1.2727
PEG3	-0.3086	5.4987	3.3771	-2.1216
HMGA1	-0.29327	4.6521	5.5752	0.9231
FABP6	-0.25082	10.875	7.4631	-3.4124
TBC1D30	-0.24688	4.8396	7.5096	2.6701
SHD	-0.2465	3.7806	4.2562	0.47555
SLC10A4	-0.2335	6.9229	8.4679	1.545
PTS	-0.2092	10.789	11.275	0.48666
TMTC4	-0.1883	7.3255	5.0369	-2.2885
TAGLN3	-0.1868	5.8592	6.466	0.60683
LRRTM2	-0.17456	0	0	0
GPR27	-0.15024	5.4424	0	-5.4424
FBXO8	-0.14392	5.5992	5.0663	-0.53288
CADM1	-0.14173	6.581	6.3893	-0.19174
DPYSL3	-0.11477	8.0693	6.9485	-1.1208
KIF5C	-0.11448	5.2263	5.4295	0.20321
PHF21B	-0.088309	5.4931	4.6994	-0.79368
POLB	-0.075066	10.967	12.119	1.1527
AUTS2	-0.058618	6.2649	5.9222	-0.34274
CXADR	-0.052547	12.779	11.05	-1.7285
TMOD1	-0.046914	7.095	4.8577	-2.2373
SNAP91	-0.031472	10.27	7.3714	-2.8989
DIABLO	-0.020163	6.4793	5.3729	-1.1063
GAL	-0.019215	7.2479	8.2354	0.98748
ABCB1	-0.015191	6.8176	5.7588	-1.0587
EXOC5	-0.0070989	0	4.3726	4.3726
ADRBK2	0	0	0	0
C7orf55	0	0	0	0
CRH	0	12.628	13.35	0.72294
FAM60A	0	0	0	0
HMP19	0	0	0	0
HN1	0	0	0	0
INSM1	0	5.6845	4.2839	-1.4006
LOC100507194	0	0	0	0
LOC101928409	0	0	0	0
MARCH11	0	0	0	0
SEPT3	0	0	0	0
SEPT6	0	0	0	0
TH	0	0	0	0
AKAP1	0.0096718	7.7514	7.0622	-0.68917
NRSN1	0.014104	6.1882	7.2499	1.0617
SLC35G2	0.019852	8.1549	7.5445	-0.61043
PHPT1	0.028981	9.6046	8.179	-1.4256
GNB1	0.031144	6.4954	5.751	-0.74441
L1CAM	0.035695	6.5253	4.5966	-1.9287
C11orf95	0.037696	3.8572	4.2776	0.42045
ZNF711	0.046725	9.9224	9.4326	-0.4898
ZNF536	0.075365	5.2807	5.8955	0.61481
EML4	0.078684	6.8144	6.4319	-0.38253
PHYHIPL	0.11647	7.7641	3.7134	-4.0508
IGSF3	0.1285	7.5951	7.2642	-0.33091
SCN3A	0.14054	5.2005	5.9291	0.72865
ELAVL3	0.17757	6.9818	5.8256	-1.1561
TMEM178B	0.18347	4.3998	5.6237	1.224
NCAN	0.20266	3.0709	5.3661	2.2953
NAPB	0.2164	16.016	15.826	-0.19052
NFIL3	0.2183	4.0948	3.965	-0.1298
DAPK1	0.22771	8.1951	7.1251	-1.07
ZNF24	0.24803	11.936	14.093	2.1566
RNF144A	0.25626	5.3534	5.5204	0.16708
THSD7A	0.25751	6.2842	6.5961	0.31197
AGTPBP1	0.26099	7.6065	4.4015	-3.2051
KIF2A	0.2695	9.8607	6.735	-3.1257
IGFBPL1	0.26968	5.6629	5.8487	0.18579
FAM163A	0.27279	9.6389	10.448	0.80938
SYNPO2	0.2985	5.8009	5.6289	-0.17195
ADGRB3	0.29946	7.5219	6.6924	-0.82946
AKAP12	0.3087	6.3165	4.1552	-2.1614
ABCA3	0.32181	8.5092	9.5745	1.0653
NEFL	0.33138	0	0	0
SHC3	0.33766	7.5653	6.4074	-1.1579
PPM1E	0.34736	9.3604	9.1516	-0.20887
FAM167A	0.34852	5.8405	6.0146	0.17406
PRSS12	0.35713	7.3079	6.4543	-0.8536
PRCD	0.36333	5.4156	5.6931	0.27747
RNF150	0.41816	6.6198	7.1543	0.53449
PRPH	0.42503	7.9927	5.6297	-2.363
FAM169A	0.45786	8.9134	6.4667	-2.4467
ABLIM1	0.4601	5.8135	5.3893	-0.42423
MAPK8	0.4632	7.8046	6.8573	-0.94732
CAMSAP1	0.46761	4.0044	3.9508	-0.053584
GRIA2	0.48545	6.5461	5.0994	-1.4467
HS6ST2	0.4978	5.5476	5.3081	-0.23948
TMOD2	0.52897	5.9043	6.8832	0.97889
TENM4	0.53372	5.6064	5.7429	0.13652
SETD7	0.55574	4.7033	5.0806	0.37727
NOL4	0.56447	9.1681	6.3329	-2.8352
RNF157	0.56729	10.232	8.2425	-1.9893
ALK	0.57395	6.6314	5.8583	-0.77308
CCP110	0.57969	4.4881	5.2774	0.78927
KIF1A	0.58213	7.6252	6.2032	-1.422
KIAA1211	0.59545	8.7635	7.2314	-1.5321
TIAM1	0.60114	6.046	6.731	0.685
GLRX	0.61259	7.3566	8.5965	1.2399
ANK2	0.64309	7.5877	6.9205	-0.6672
CACNA2D2	0.65206	3.7604	4.2588	0.49846
ZNF704	0.65739	6.3093	6.512	0.20268
RAB6B	0.6623	9.0353	6.5114	-2.524
ADAM22	0.69614	6.7117	5.5133	-1.1984
FHOD3	0.7034	6.69	6.6064	-0.083579
SNAP25	0.72357	7.7961	7.034	-0.76217
MYO5A	0.72379	6.2653	6.238	-0.027273
MAGI3	0.72899	5.8884	4.8193	-1.0691
NBEA	0.74086	5.6502	5.6867	0.036588
SLIT3	0.75011	6.3746	5.5436	-0.83101
HK2	0.77463	7.9297	7.8579	-0.071743
KIDINS220	0.77869	5.3084	5.8178	0.50943
PIK3R1	0.78815	6.7414	7.3092	0.56775
GABRB3	0.81032	3.9586	4.9756	1.017
ARHGEF7	0.83599	6.9835	6.9284	-0.055111
NMNAT2	0.83829	6.4748	5.6284	-0.84647
DNAJC6	0.83992	6.6539	7.0565	0.40252
NCAM1	0.85064	6.1298	6.0108	-0.11895
KLF13	0.86015	7.9464	6.3211	-1.6253
CLASP2	0.86225	12.471	9.3726	-3.098
PPP1R9A	0.87657	3.9573	4.3307	0.37343
CACNA1B	0.92706	5.7919	7.8055	2.0135
POPDC3	0.9347	8.3989	5.292	-3.1069
MAP2	0.94637	7.1288	6.4191	-0.70973
MSI2	0.95902	6.1504	5.8116	-0.33875
RPS6KA2	0.96184	5.8385	6.0871	0.24859
C14orf132	0.97401	6.9578	6.5555	-0.4023
RGS17	1.0332	5.909	5.624	-0.28495
RIMS3	1.0606	4.1864	4.3435	0.15717
SATB1	1.0901	5.5417	5.1921	-0.34962
NCOA7	1.1038	6.303	4.9943	-1.3088
UNC79	1.1481	5.662	6.1638	0.50171
FAM155A	1.1536	5.1305	5.2282	0.09776
STXBP1	1.1828	5.8343	5.1006	-0.73361
C4orf48	1.216	0	0	0
ADCYAP1R1	1.2368	5.9524	4.4928	-1.4596
NRCAM	1.2556	6.5468	5.4941	-1.0527
CEP44	1.2701	4.5392	4.5702	0.030985
TUB	1.2754	5.2841	5.4677	0.18365
CYFIP2	1.3336	7.7411	7.1752	-0.56589
RIMBP2	1.3469	6.1359	5.7697	-0.36616
MAP1B	1.3509	7.2886	6.1047	-1.1839
PARP6	1.3743	9.3875	12.864	3.4762
FAM171B	1.3758	10.708	10.78	0.07184
MAP6	1.4456	5.7406	6.4836	0.74296
SV2C	1.4491	4.1659	4.6086	0.4427
HAND2-AS1	1.4846	3.2321	3.0659	-0.16625
PDK1	1.5046	7.8185	6.2119	-1.6067
CHRNA3	1.5447	10.091	10.116	0.02473
EML6	1.548	8.6487	7.6626	-0.98615
MTCL1	1.5639	6.4357	6.863	0.42731
MYRIP	1.5672	6.0361	6.5958	0.55968
BMPR1B	1.7015	5.6776	5.1438	-0.53386
SYT1	1.9208	7.9666	6.6878	-1.2789
MIAT	1.9407	6.8673	6.7018	-0.1655
CERK	1.9435	4.3181	5.3426	1.0244
ATL1	2.0247	0	4.685	4.685
KLF7	2.091	6.3636	3.7085	-2.6552
KLC1	2.0921	6.4327	5.9306	-0.50205
RUFY3	2.2267	6.5475	5.9155	-0.63202
MXI1	2.3736	5.6903	4.8346	-0.85574
IRS2	2.7414	4.0026	4.0578	0.05525
MAPT	2.895	7.4409	6.4587	-0.98218
GRB10	3.06	5.3821	6.1958	0.8137
SERP2	3.3429	6.9889	6.414	-0.57496
PKIA	5.0797	7.2898	8.317	1.0272
SCG2	5.3479	9.7691	9.2627	-0.50646
ST3GAL6	5.885	4.8783	5.3207	0.44246
CDC42EP3	5.9701	6.258	5.8518	-0.40612
DUSP4	7.0823	5.9854	5.9767	-0.0086383
STRA6	7.3742	5.4295	6.0462	0.61671

### Sheet: Raw_data_MES_Signat_RNA_ATAC
RAW DATA MES_SIGNATURE_RNA_ATAC
Gene	t-score (transcript_control vs. transcript_NGA)	Fold enrichment_Control	Fold enrichment_NGA	Fold enrichment_control - Fold enrichment_NGA
TMBIM4	-2.0143	17.054	2.6548	14.399
MBD2	-1.0033	15.011	1.9925	13.019
MRC2	5.8489	16.027	5.514	10.513
FZD1	-2.0604	12.816	2.65	10.166
HSP90B1	-3.6455	11.493	3.4019	8.0914
PDIA4	-0.66566	14.698	7.8692	6.8293
RNH1	-1.1414	8.6559	2.1221	6.5337
CNN3	-4.5241	10.185	3.6855	6.4991
SURF4	-2.0284	13.342	6.8854	6.4562
ABRACL	-0.69525	8.3117	2.811	5.5008
DNAJC1	1.4229	18.782	14.288	4.4937
PRDX4	-0.78524	6.8495	2.4987	4.3508
CTSC	-1.2546	7.2643	3.1233	4.141
ASPH	3.8111	16.421	12.457	3.9639
FLRT2	3.1799	3.6949	0	3.6949
RAP1B	-0.64399	6.0248	2.4074	3.6174
FBN2	0.85658	3.5813	0	3.5813
FKBP14	2.1371	11.784	8.3676	3.4164
PLEKHH2	1.6213	17.323	13.979	3.3449
CMTM6	-1.2754	6.4546	3.1233	3.3313
MANF	-1.7878	9.0436	5.7212	3.3224
ATP10D	0.79644	19.256	15.992	3.2639
TM9SF2	-3.0105	6.7991	3.5918	3.2073
COPA	1.0655	16.808	13.623	3.1853
PLK2	3.8593	13.809	10.728	3.0807
LRRC8C	0.57368	16.385	13.335	3.0506
C1orf198	-0.08511	6.6983	3.748	2.9503
SCPEP1	1.6812	15.948	13.037	2.9114
KDELC2	0.19893	12.366	9.5696	2.7959
ANXA5	1.212	17.499	14.792	2.7078
MAML2	1.1204	16.567	13.894	2.6729
B2M	-1.0332	15.339	12.674	2.6658
TRIM5	1.9031	15.453	12.791	2.6616
STAT3	0.63716	15.701	13.125	2.5762
SPARC	1.7402	10.397	7.8305	2.5668
DESI2	0.81153	16.108	13.57	2.5379
PLOD3	-0.20044	11.691	9.1656	2.5256
FILIP1L	-0.085488	5.5728	3.0771	2.4957
CALU	2.1059	15.204	12.723	2.481
CD44	1.7687	16.845	14.394	2.451
DNAJC10	0.99087	14.877	12.48	2.3968
BNC2	0.89997	14.69	12.308	2.382
DDOST	0.5625	16.405	14.025	2.3797
TXNDC12	-2.2426	9.4305	7.0793	2.3512
SLC35F5	2.7273	15.035	12.773	2.2622
SHC1	2.8813	8.5967	6.3546	2.2422
CETN2	-0.49736	5.555	3.4107	2.1442
TOR1AIP1	-1.1599	9.9044	7.8148	2.0896
SNAP23	1.9958	11.484	9.4255	2.0587
RCN1	0.73033	9.6118	7.5563	2.0554
RGS10	-0.076573	4.4863	2.4339	2.0525
MYLIP	-3.1644	4.9838	2.9629	2.0209
MBTPS1	1.4511	13.499	11.541	1.9583
ADAMTS5	-0.55379	6.6367	4.685	1.9517
SPRED1	0.97932	8.3072	6.378	1.9292
PLS3	0.97949	9.8443	7.9367	1.9076
MBNL1	1.0688	13.69	11.804	1.8859
SYPL1	-0.81548	4.6659	2.8189	1.847
SERPINH1	0.28437	15.578	13.762	1.8162
DUSP6	-5.1074	7.2272	5.4351	1.7921
SLC38A2	0.58239	8.8956	7.118	1.7775
TSC22D3	-1.4701	5.1995	3.4356	1.7638
MAGT1	-0.83672	10.602	8.861	1.741
HNMT	-7.3631	4.2325	2.4987	1.7338
RIT1	0.32078	11.775	10.098	1.6772
CSRP1	-2.1279	4.8762	3.2012	1.6751
EDEM1	5.8449	11.543	9.8929	1.6505
ARPC1B	-0.2754	3.8946	2.2491	1.6455
JAK1	0.83443	12.186	10.542	1.6433
ITGAV	1.1974	14.852	13.218	1.6339
ETS1	-0.3996	3.5255	1.8992	1.6263
TRAM1	1.4302	11.271	9.7064	1.5641
ELAVL1	-3.2226	3.8852	2.3277	1.5574
ADAM9	1.5939	12.559	11.004	1.5544
DNAJC3	1.1922	15.316	13.77	1.5458
UAP1	2.0893	13.474	11.959	1.5148
RRBP1	0.96032	13.682	12.173	1.5088
TSPAN4	0.1808	6.1478	4.658	1.4898
PLXDC2	2.0624	10.417	8.933	1.4842
FAM3C	1.1287	16.735	15.318	1.4173
FAM129A	1.8252	11.754	10.339	1.4144
EMILIN1	-1.8536	5.8901	4.4886	1.4014
SNAI2	1.9729	13.071	11.672	1.3986
NPC2	-0.030788	11.802	10.407	1.3954
RBMS1	4.6213	18.407	17.016	1.3913
STEAP1	0.50199	14.648	13.286	1.3629
TCF7L2	-0.24831	3.7019	2.3472	1.3547
LIX1L	0.20401	7.8131	6.4594	1.3537
CBFB	-0.037744	3.7368	2.4	1.3369
ERBIN	1.0161	8.6796	7.3448	1.3348
ERLIN1	-2.2498	13.037	11.708	1.3292
GNAI1	0.53611	13.32	11.999	1.3212
COL12A1	0	9.3871	8.0774	1.3097
SEMA3C	1.2483	13.803	12.499	1.3035
ARHGAP1	-2.351	3.7318	2.4334	1.2984
ATP1B1	0.29799	7.4649	6.179	1.2859
DSE	1.97	11.873	10.603	1.2701
SLC30A1	2.3343	10.358	9.1046	1.2529
ARL4A	-0.56465	9.415	8.1691	1.2459
VIM	-1.3237	8.6335	7.3991	1.2345
NPTN	-0.29201	4.5118	3.2795	1.2323
EVA1A	-2.21	3.7263	2.4987	1.2277
GJA1	2.6449	6.2133	4.9897	1.2236
OLFML3	0.63266	12.28	11.077	1.2035
ARL1	1.4692	11.916	10.75	1.1656
LMAN1	1.5834	12.637	11.479	1.1573
AJUBA	0.85294	7.257	6.1004	1.1566
SGK1	-0.7338	3.2221	2.0711	1.151
TNFRSF1A	0.29471	9.8012	8.6653	1.1359
PHTF2	-0.64099	4.0482	2.9162	1.132
ACADVL	2.0781	4.6495	3.5231	1.1264
TMEM263	8.0489	10.165	9.0485	1.1168
ID1	-0.0080474	6.3766	5.2761	1.1005
EHD2	2.6611	13.171	12.077	1.0935
LAMB1	1.2775	12.473	11.382	1.091
HYOU1	-2.3076	11.896	10.807	1.0894
ITM2B	0.30878	9.542	8.4642	1.0777
RHOC	-0.23155	6.1588	5.0847	1.0741
ANXA6	-1.2823	3.5523	2.4987	1.0536
WIPI1	4.8576	10.591	9.549	1.0419
SOX9	-2.1058	7.7728	6.7368	1.036
ITGB1	1.3902	13.097	12.069	1.0282
ROBO1	1.2193	9.2054	8.185	1.0204
RAB13	-0.795	9.7164	8.718	0.99836
PEA15	-1.9221	6.4606	5.4664	0.9942
EGR1	1.1651	5.7403	4.7528	0.98746
HLA-C	-0.86626	16.336	15.351	0.98502
TNC	0.5808	11.317	10.361	0.95576
ERRFI1	0.83787	10.191	9.2602	0.93111
INSIG1	1.1078	7.9603	7.0552	0.9051
ACAP2	1.3868	14.109	13.21	0.8991
TMED9	-0.66027	16.717	15.819	0.89807
COL6A2	0.41821	8.6085	7.7268	0.88174
IQGAP2	0.66069	12.027	11.157	0.87092
SHROOM3	0.028142	11.052	10.186	0.86585
FZD2	-0.89574	3.8534	2.9919	0.86147
KLF10	-1.9665	5.6852	4.8347	0.85047
HES1	-0.57935	2.2468	1.4088	0.83801
MAN2A1	2.1643	10.583	9.7484	0.83473
SSR3	-1.2707	4.8836	4.0603	0.82328
MYADM	-1.4319	3.5067	2.6858	0.82092
EMP1	3.4096	15.375	14.562	0.81289
SLC16A4	2.9998	7.2321	6.49	0.74212
CFI	3.2411	6.6456	5.9081	0.73755
VCL	0.92209	12.59	11.859	0.73152
ACTA2	2.5187	12.501	11.78	0.72077
SKIL	0.60706	5.8988	5.1918	0.707
CD63	-0.34955	6.7019	6.0027	0.69921
HLA-A	-1.3265	19.674	18.982	0.69135
CTDSP2	0.81324	7.1569	6.4789	0.678
SIX4	1.8413	6.3327	5.6567	0.67607
CPED1	0.89455	9.7522	9.0777	0.67451
PDE7B	-0.14663	3.8967	3.2257	0.67097
TWSG1	0.43731	11.683	11.018	0.66514
CYR61	-2.091	4.3838	3.7243	0.65953
ELK3	1.1013	13.319	12.664	0.65556
HS3ST3A1	10.988	11.814	11.159	0.65425
BOC	1.5252	13.058	12.413	0.64587
NES	-7.1198	5.3094	4.6837	0.62566
WWTR1	0.29795	15.105	14.49	0.61558
GAS2	-0.19218	4.0437	3.4356	0.60801
HTRA1	4.8429	15.149	14.546	0.60251
FAM102B	-0.76262	3.2557	2.6548	0.60091
HIST1H2BK	-2.9784	9.4576	8.8663	0.59128
EPS8	2.1192	13.778	13.197	0.58033
CMTM3	-0.29929	3.3415	2.7912	0.55037
SDCBP	-0.82155	3.5143	2.9672	0.54716
FIBIN	-6.3339	3.1948	2.6548	0.54
POLR2L	-1.2013	3.6714	3.1334	0.53806
EDNRA	-0.09783	3.5582	3.0278	0.53042
KCTD12	2.4194	9.2216	8.74	0.48163
NID2	2.4466	12.386	11.91	0.47613
RGL1	1.4785	10.769	10.296	0.47276
KDM5B	1.0017	2.8677	2.397	0.47064
CLIC4	0.55879	13.798	13.329	0.46887
DLC1	0.21613	13.108	12.642	0.46577
MMP2	6.6171	12.096	11.633	0.46264
PLPP1	1.9854	11.05	10.602	0.44762
ACTN1	0.76895	10.399	9.9559	0.44309
S1PR3	0.60009	10.049	9.6206	0.42887
ATP2B1	-0.37313	3.5474	3.1233	0.42407
TGFBR2	1.8343	14.032	13.61	0.42199
KLF4	0	6.7821	6.367	0.41507
RNFT1	-2.8222	9.717	9.3043	0.41265
SDC2	-0.47959	3.3318	2.921	0.41076
LAMP1	1.7843	9.4535	9.0536	0.39997
DDR2	1.2162	13.293	12.897	0.39639
HOMER1	0.92838	9.8024	9.4062	0.39622
APP	1.4789	10.705	10.321	0.384
TRIL	-0.24291	4.6473	4.2649	0.38239
LGALS1	-1.1995	4.7073	4.338	0.36929
NFIA	-1.6902	2.4589	2.097	0.36199
HIST1H2AC	-1.7932	3.615	3.2557	0.35938
CRABP2	-2.0199	2.5916	2.2348	0.35682
COL1A1	7.2357	10.669	10.318	0.35104
TM4SF1	0.93507	6.2885	5.9593	0.32918
CTSO	4.783	13.631	13.303	0.32751
PDIA6	-5.648	4.0606	3.7383	0.32235
ZCCHC24	2.4579	10.305	10.002	0.30281
ATP6V0E1	-0.619	11.317	11.018	0.2993
TPM1	-0.22965	2.3776	2.0807	0.29687
HIBADH	-0.75655	3.2557	2.9672	0.28858
PRCP	-0.39967	4.558	4.2705	0.28754
CALD1	0.25809	13.654	13.386	0.26831
PALLD	0.77305	9.1781	8.9236	0.25451
SSBP4	-0.4722	6.0467	5.8042	0.24245
ID3	-0.24084	4.1923	3.9618	0.23051
NFIC	-3.2888	2.5583	2.3438	0.21441
OLFML2B	4.071	10.007	9.8038	0.20275
COL5A1	1.8704	13.942	13.741	0.20136
BTN3A2	-1.2958	15.276	15.078	0.19758
KLF6	0.12777	6.5399	6.3525	0.18731
ALDH1A3	-0.90257	4.6553	4.4697	0.18564
MOB1A	0.12769	14.209	14.025	0.18417
NQO1	2.3867	14.05	13.878	0.17214
PTBP1	-1.6619	3.3891	3.2304	0.15865
IL13RA1	2.617	11.766	11.617	0.14891
SCRG1	-0.0071766	3.5813	3.4356	0.14566
PON2	0.93572	15.053	14.919	0.13446
TMEFF2	-1.9014	3.2557	3.1233	0.13242
HSPB1	-0.66224	3.1455	3.0141	0.13134
ADGRE5	-1.1606	3.7168	3.586	0.13086
EXTL2	0.04651	7.9234	7.7937	0.12978
LAMC1	1.3826	8.9029	8.7799	0.12292
NANS	-1.0294	6.0373	5.9167	0.12057
SQSTM1	2.302	6.8737	6.7768	0.09683
STK38L	-0.25	2.9169	2.825	0.09183
CBLB	1.4399	13.793	13.704	0.08878
IL6ST	0.54472	12.875	12.807	0.0678
FZD7	-1.583	3.0901	3.0349	0.05522
RGS3	-2.8583	2.9654	2.9106	0.05487
LOXL2	2.531	12.22	12.166	0.0537
FUCA2	0.19287	11.113	11.078	0.03477
DLX2	0	5.7386	5.705	0.03369
ENAH	0.55237	15.98	15.948	0.03222
CRTAP	8.7859	11.474	11.45	0.02405
DUSP14	-0.44014	4.3762	4.3533	0.02282
DKK3	4.546	9.2347	9.213	0.02169
HSPA5	-4.6631	12.393	12.372	0.02153
SSR1	2.9781	12.4	12.381	0.01913
PPIB	-0.87141	7.1023	7.0858	0.01647
SMAD3	0.0012662	11.941	11.924	0.01645
TMEM87B	2.4165	5.979	5.9679	0.01103
HLX	0.34979	10.285	10.275	0.01023
SPCS3	1.0597	8.7123	8.7042	0.00811
A2M	0	0	0	0
C1orf54	0.76061	0	0	0
C4orf32	0	0	0	0
C6orf120	1.336	0	0	0
CRELD2	-0.36697	0	0	0
FAM46A	2.1099	0	0	0
HLA-B	-1.4913	0	0	0
IFITM2	-0.3038	0	0	0
KIAA1462	0	0	0	0
KIRREL	0	0	0	0
L3HYPDH	2.1081	0	0	0
LHFP	0	0	0	0
MGAT2	-1.0788	0	0	0
NBR1	0.74607	0	0	0
NOTCH2NL	0	0	0	0
PTRF	0	0	0	0
SEPT10	0	0	0	0
SPRY4-IT1	0	0	0	0
TNMD	0	0	0	0
PRDX6	-1.2133	2.1264	2.1336	-0.00729
PTN	-4.2006	13.157	13.17	-0.01279
PCDH18	2.6301	10.172	10.189	-0.01668
ANXA2	-0.28954	2.9493	2.9672	-0.01783
MXRA5	2.267	3.2557	3.2795	-0.02375
PDIA3	-1.6696	5.5347	5.5599	-0.02515
MEOX1	-4.4765	3.2532	3.2795	-0.02624
PPIC	0.65611	9.8748	9.9065	-0.03168
CD164	3.3691	7.089	7.1241	-0.03503
ITM2C	-2.1086	1.9966	2.0322	-0.0356
WLS	2.0359	9.6554	9.7072	-0.05179
CDH11	1.4669	15.294	15.352	-0.05828
SEC14L1	-0.8273	2.7633	2.8226	-0.05932
COL4A2	-0.27247	2.569	2.6548	-0.08579
CFH	3.1558	5.5347	5.622	-0.08722
SEMA3F	4.9432	8.4412	8.5291	-0.08795
TNFRSF12A	-0.50744	2.873	2.963	-0.08999
MGP	-3.9787	3.5003	3.5918	-0.09151
IFI16	3.1809	6.9282	7.024	-0.09582
DLX1	0	8.8892	8.9887	-0.09942
SFT2D2	-0.54196	3.057	3.1681	-0.11102
TGFB1I1	-1.358	10.089	10.202	-0.113
FAM43A	-0.46232	4.1853	4.3319	-0.14669
AEBP1	3.2166	4.1601	4.3087	-0.14857
BAG3	1.5867	11.092	11.259	-0.16743
SYNJ2	0.90259	13.005	13.183	-0.17789
SIX1	7.4058	7.0311	7.21	-0.17891
PIAS3	2.5889	8.7245	8.9177	-0.19312
SLC39A14	-0.31629	3.3501	3.6145	-0.2644
KDELR2	-0.72555	7.8545	8.126	-0.27144
ITGA4	1.2854	12.018	12.318	-0.29968
GDF15	2.7334	8.9961	9.3269	-0.33078
PTPRK	1.9817	9.1771	9.511	-0.3339
DPY19L1	-0.53391	3.2557	3.5918	-0.33608
P4HA1	1.2638	11.438	11.78	-0.34191
AMMECR1	-1.5958	5.7471	6.0905	-0.34336
ROR1	-0.78381	2.9977	3.3586	-0.36092
CRISPLD1	-0.71239	3.1922	3.5576	-0.36542
CKAP4	1.3217	5.0447	5.4164	-0.37171
GORAB	1.855	13.179	13.557	-0.37733
FLNA	1.15	5.816	6.2226	-0.40654
CTSB	1.6274	12.662	13.074	-0.4126
SPATA20	2.2341	10.025	10.477	-0.45236
SPRY1	-2.9353	4.2017	4.685	-0.48323
IFITM3	-0.016261	3.2557	3.748	-0.49224
CXCL12	-1.4746	2.5773	3.0763	-0.49902
QKI	0.55694	8.1047	8.6171	-0.51236
TRAM2	1.3553	9.9129	10.426	-0.5133
LRP10	3.5843	8.7894	9.3157	-0.52637
ITPR1	0.70062	11.224	11.76	-0.53616
SLC38A6	2.0066	10.363	10.904	-0.54126
PLSCR1	-1.975	12.455	13.02	-0.56487
BMP5	0	4.8836	5.4658	-0.58221
TPM2	-0.25576	2.2797	2.8888	-0.60905
APOE	0.0098956	4.2574	4.8711	-0.61373
IGF2R	1.2448	10.024	10.647	-0.62245
PTPN14	2.0713	9.0347	9.6746	-0.63988
EXT1	0.24516	10.104	10.744	-0.64013
PDE3A	1.4959	13.512	14.182	-0.67005
OGFRL1	0.83533	9.9666	10.637	-0.67009
PTPRG	1.3781	10.076	10.752	-0.6763
SUCLG2	2.73	12.958	13.651	-0.69262
HEXB	3.4191	13.19	13.885	-0.69467
SDC4	-0.77282	5.3136	6.0179	-0.70432
OSTC	-1.0084	10.206	10.921	-0.71486
NID1	0.86058	7.8721	8.6178	-0.74562
QSOX1	0.83811	7.9665	8.7203	-0.75381
COL6A1	1.8203	6.8179	7.5773	-0.75943
F2R	1.7942	9.0068	9.7864	-0.77959
MEST	-4.3119	3.9796	4.7759	-0.79638
RAB29	2.5927	10.744	11.56	-0.81599
LTBP1	3.0502	9.4365	10.263	-0.82625
TJP1	0.73106	8.5551	9.387	-0.83188
CYFIP1	0.37	13.142	13.998	-0.85594
FBN1	0.61621	11.471	12.329	-0.85816
PDLIM1	-5.0508	3.3227	4.2074	-0.88468
PLEKHA2	2.3787	11.717	12.606	-0.88906
TNS1	0.97804	12.636	13.527	-0.89041
PXDN	0.75842	11.825	12.723	-0.89773
CREG1	2.7352	12.753	13.666	-0.91307
ITPRIPL2	1.4904	11.53	12.445	-0.91524
EFEMP2	1.0173	6.0573	6.9839	-0.92665
LMNA	0.10284	12.464	13.392	-0.92826
LASP1	0.63057	8.2835	9.2125	-0.92892
ADAM19	1.821	9.6491	10.615	-0.96567
MYL12A	0.061832	9.9338	10.9	-0.96668
TPBG	5.9173	9.7672	10.737	-0.96981
TSC22D2	0.94785	10.873	11.843	-0.96992
NEK7	1.3857	8.4156	9.4023	-0.98669
LATS2	2.7806	6.1859	7.1836	-0.99774
FMOD	0	6.9942	8.0159	-1.0217
F2RL2	3.6989	6.3168	7.3453	-1.0286
LAPTM4A	-1.0909	5.1843	6.2244	-1.04
EGFR	1.0328	9.9127	10.967	-1.054
YAP1	9.1991	7.7414	8.8102	-1.0689
ARMCX2	-0.26461	6.2036	7.2921	-1.0885
FNDC3B	0.92176	14.193	15.287	-1.0934
LIPA	3.3498	15.214	16.309	-1.0948
KCNK2	3.0899	7.3537	8.4486	-1.0949
LRRC17	2.2456	9.4258	10.531	-1.1055
FAT1	1.7248	8.7905	9.9067	-1.1163
COL4A1	0.06627	10.619	11.743	-1.1238
LHX8	0	7.4215	8.5476	-1.1261
SASH1	2.81	3.8701	4.9973	-1.1272
GPC6	1.3198	9.7672	10.932	-1.1644
WNT5A	1.3351	9.4416	10.619	-1.1776
CREB3L2	1.0045	8.8856	10.071	-1.1849
MICAL2	1.1046	12.243	13.443	-1.2
GRN	-0.27712	6.0179	7.2519	-1.234
CCDC80	2.3793	10.675	11.915	-1.2404
MYDGF	-0.14953	8.9172	10.166	-1.2488
CYBRD1	3.4708	10.287	11.537	-1.2496
RIN2	1.1008	10.334	11.584	-1.2503
LITAF	0.80436	12.133	13.423	-1.2896
GALNT10	2.0043	11.323	12.634	-1.3113
NRP1	1.1202	8.7486	10.082	-1.3333
STAT1	0.82466	14.121	15.46	-1.3398
PTGER4	0	9.764	11.12	-1.3565
ATP8B2	1.8514	7.3594	8.7874	-1.428
PHLDA3	2.074	8.8056	10.239	-1.4335
DMD	0.21295	12.381	13.825	-1.4437
SYDE1	-3.916	4.7964	6.2658	-1.4695
COL27A1	1.9025	12.862	14.342	-1.4801
FAM120A	0.74612	9.348	10.88	-1.5317
PXDC1	1.321	7.4501	8.9875	-1.5373
FSTL1	0.24469	12.097	13.634	-1.5375
PPT1	1.6921	12.851	14.43	-1.5796
ARHGEF40	-0.45798	6.0069	7.6201	-1.6132
PCSK5	0	8.9446	10.569	-1.6242
COL11A1	0.43912	10.402	12.048	-1.6462
PEAK1	1.0672	13.221	14.904	-1.6829
OLFML2A	3.6188	9.9027	11.615	-1.7124
TFPI	2.5691	3.2557	4.9805	-1.7248
CPS1	0.9394	7.5586	9.3252	-1.7666
LUZP1	0.69897	12.012	13.807	-1.795
COL6A3	1.4456	13.608	15.409	-1.8009
IGFBP5	2.0948	11.251	13.081	-1.83
SRPX	2.211	4.9421	6.7954	-1.8534
PRDM6	1.523	8.5495	10.405	-1.8555
CILP	-2.8881	5.6028	7.4592	-1.8563
SPARCL1	0	7.3284	9.2104	-1.882
SH3BGRL	-0.33416	11.341	13.23	-1.8889
THBS1	3.0636	10.027	11.939	-1.9125
SDF4	0.10357	10.648	12.571	-1.923
LPP	2.9577	8.4478	10.385	-1.9367
GABRR1	0	9.0859	11.026	-1.9399
CAPN2	2.6455	10.399	12.361	-1.9625
COL3A1	1.2293	8.7633	10.735	-1.9714
SFT2D1	-0.16974	10.337	12.314	-1.9766
RHOJ	0	8.9756	10.968	-1.9922
MYL12B	-0.80795	9.5513	11.546	-1.9943
RAB31	1.7083	11.886	13.885	-1.999
LIFR	0.98543	8.4528	10.458	-2.0051
ZNF217	0.74012	11.199	13.211	-2.0119
SEL1L3	1.7598	5.5107	7.5332	-2.0225
PROM1	2.4151	10.809	12.854	-2.045
NOTCH2	0.81366	9.9663	12.025	-2.0584
PAPSS2	1.8914	8.9259	11.005	-2.0788
ELK4	0.61882	9.5668	11.696	-2.1295
TUBB6	-1.0617	3.0063	5.1535	-2.1472
JAM3	0.27818	10.672	12.828	-2.1564
TIMP1	-0.36046	11.76	13.919	-2.1592
PYGL	1.9542	8.9186	11.101	-2.1823
FGFR1	0.95207	10.256	12.477	-2.2211
CYP26A1	0	4.0178	6.2879	-2.2701
ATP2B4	1.7994	11.124	13.506	-2.3812
SERPINE2	5.0185	11.638	14.038	-2.3999
GPX8	4.289	7.063	9.5109	-2.448
DNM3OS	0.96111	10.814	13.267	-2.4536
GNS	1.8285	8.4312	10.89	-2.4584
FN1	1.4048	8.4484	10.952	-2.5034
PTGFRN	1.0417	6.7215	9.2323	-2.5108
IGFBP6	-0.042677	6.0117	8.5458	-2.5341
PRRX1	3.1323	4.1712	6.7151	-2.5439
PLAGL1	1.6512	7.5107	10.098	-2.5869
RAP1A	-2.1115	5.2092	7.8083	-2.5991
BGN	4.8621	9.6545	12.285	-2.6301
FAM114A1	3.9969	9.7055	12.345	-2.6394
ADGRG6	2.1919	5.5347	8.2127	-2.678
KIF13A	1.5013	9.4123	12.098	-2.6856
ITGA10	3.2844	3.2365	5.9343	-2.6978
ZFP36L1	1.644	11.478	14.198	-2.7201
PLOD2	0	4.2637	7.0274	-2.7637
CTNNA1	0.17627	8.8359	11.688	-2.8518
ANXA1	1.9657	7.6985	10.6	-2.9016
GPR137B	1.7931	5.4442	8.3674	-2.9232
HIPK3	1.3424	8.1468	11.088	-2.941
PCOLCE2	7.9688	8.2368	11.304	-3.0669
MEOX2	0	0	3.1233	-3.1233
SVIL	1.0696	10.77	13.98	-3.2096
UGDH	-0.52246	6.2413	9.5147	-3.2734
RECK	0.51195	8.9302	12.25	-3.3197
COL5A2	3.2018	9.0937	12.455	-3.3608
HLA-F	-1.6565	8.2652	11.688	-3.4224
ATXN1	1.8956	10.873	14.366	-3.4924
PDGFC	4.3839	4.2325	7.7675	-3.535
KDELR3	1.672	6.7973	10.4	-3.6026
GNG12	0.31887	8.0026	11.665	-3.6626
CD59	-0.083285	5.216	8.9739	-3.7579
EGR3	0.14655	4.7674	8.5459	-3.7785
SPRY4	0.98797	8.2683	12.066	-3.7978
PHLDB2	0.59331	8.8369	12.697	-3.8601
KANK2	0.58346	9.8816	13.775	-3.8931
GAS1	3.7949	9.6264	13.678	-4.0521
CAPN6	0.84817	0	4.3726	-4.3726
LEPROT	3.8206	0	4.3726	-4.3726
TMEM50A	-1.5128	0	4.3726	-4.3726
GSN	2.198	8.2855	12.689	-4.4037
DCAF6	1.5357	0	4.5288	-4.5288
POSTN	6.9139	0	4.5288	-4.5288
REST	-1.0359	3.5853	8.1854	-4.6002
SOSTDC1	1.0645	5.6364	10.458	-4.8218
ELF1	0.44204	0	4.8731	-4.8731
SLC30A7	0.24414	5.5347	10.471	-4.9367
PLSCR4	0	0	4.9973	-4.9973
EPHA3	0	6.837	11.849	-5.0116
ANTXR1	0.34306	8.3069	13.336	-5.0288
DUSP5	0.062568	6.9893	12.405	-5.4154
MGST1	2.812	0	6.0905	-6.0905
NR3C1	1.0603	5.4601	12.276	-6.8162
TFE3	-0.52986	2.55	10.723	-8.1731
