## Supplementary material for "Extracellular matrix topography drives adrenergic to mesenchymal transition in neuroblastoma": Source Data 4

### Sheet: Migration
MIGRATION SPEED DATA
SK-N-SH		CHLA 225		SK-N-AS			SK-N-SH		CHLA 225		SK-N-AS
Control	NGA	Control	NGA	Control	NGA		Control	NGA	Control	NGA	Control	NGA
47.106	76.665	8.0583	45.8475	19.023	26.775	average	43.7574	57.2282	13.0701	26.3839	20.3511	26.4039
52.782	54.729	13.937	16.4327	20.558	36.477	std	1.88072	2.68629	1.25502	1.89606	1.28107	1.69212
32.734	71.4	27.233	24.2549	21.188	21.321
48.069	64.07	8.91043	20.8744	19.887	22.758
50.674	38.603	8.08311	33.454	17.207	15.544
36.619	93.341	14.2329	15.0715	22.404	19.383
77.443	48.304	14.6951	17.0218	23.745	22.399
46.48	62.595	9.88203	26.7081	22.757	27.91
29.198	63.49	11.9476	23.4776	26.647	22.325
48.162	64.963	13.6206	25.0038	16.549	34.441
48.989	47.929	25.54	8.9991	16.7	14.658
46.221	35.855	13.4274	40.4633	16.546	27.724
37.69	51.044	17.6517	26.4321	20.088	24.363
27.174	60.078	3.62658	36.9915	20.64	42.666
27.369	71.897	6.89278	19.5914	16.321	16.269
36.373	58.716	13.0262	32.4692	18.667	27.493
40.394	76.88	23.911	15.8935	17.739	26.342
38.577	52.655	5.01791	41.2458	26.649	27.685
59.835	36.588	7.88358	12.2603	12.457	37.233
47.916	56.474	14.2864	19.1994	19.093	35.545
45.516	65.232	7.76453	47.0355	12.673	21.755
43.282	60.539	22.3198	15.8034	24.653	23.311
43.219	67.415	24.1147	31.7419	45.778	28.641
43.165	57.737	6.22222	30.6947	22.067	20.107
42.529	27.815	6.63914	37.6059	35.764	19.108
54.19	46.798	10.4363	22.3186	13.934	26.298
43.4	49.022	4.90706	18.0453	13.04	13.586
47.764	72.074	16.2607	22.5722	13.385	30.417
35.591	38.001	8.60678	38.3689	15.331	57.368
34.262	45.938	22.9687	25.6378	19.044	22.216

### Sheet: Transwell
TRANSWELL DATA
SK-N-SH		CHLA 225			SK-N-SH		CHLA 225
Control	NGA	Control	NGA		Control	NGA	Control	NGA
21412	158676	137747	292203		0.344767	2.55494	0.980234	2.07937
91957	134151	142951	337945		1.48065	2.16004	1.01727	2.40488
72948	167399	140876	224219		1.17458	2.69539	1.0025	1.59558
62105.7	153409	140525	284789	Average	1	2.47012	1	2.02661
				SE	0.415583	0.19627	0.0131822	0.287947

### Sheet: Spheroid
SPHEROID INVASION DATA
SK-N-SH		CHLA255			SK-N-SH		CHLA255
Flat	NGA	Flat	NGA		Flat	NGA	Flat	NGA
1.7179	2.1833	1.7394	1.8833		0.924889	1.17545	1.12932	1.22275
2.1838	2.6734	1.5874	1.8484		1.17572	1.43931	1.03064	1.20009
1.8681	2.937	1.4484	1.6373		1.00575	1.58123	0.940388	1.06303
1.8233	2.0563	1.1017	2.6367		0.981634	1.10708	0.71529	1.7119
1.6901	1.9564	1.9171	1.9831		0.909922	1.05329	1.2447	1.28755
2.1811	2.5362	1.5593	1.8827		1.17427	1.36545	1.01239	1.22236
1.7442	2.413	1.6121	1.9025		0.939048	1.29912	1.04667	1.23522
1.6508	2.1678	1.4916	1.6009		0.888763	1.16711	0.968436	1.0394
	2.8798	1.465	1.6293			1.55044	0.951166	1.05784
		1.4991	1.8228				0.973305	1.18347
		1.8302	2.3785				1.18828	1.54426
		1.2642	1.6059				0.820794	1.04265
		1.5073	2.2461				0.978629	1.4583
1.85741	2.42258	1.54022	1.9275	average	1	1.30428	1	1.25145
				SE	0.0432039	0.0680755	0.0405344	0.0596629

### Sheet: Raw_data_ALKi_resistance_NGA
RAW DATA ALKi RESISTANCE
SK-N-SH counting	Control				NGA				SK-N-SH CCK8	Control				NGA
Alectinib	0	0.3	1	3	0	0.3	1	3	Alectinib	0	0.3	1	3	0	0.3	1	3
	0.99056	1.07549	0.849052	0.367916	1.10529	0.868411	0.921041	0.605254		0.868679	0.808521	0.624751	0.237521	1.02788	0.996987	0.944379	0.904451
	1.07549	0.735843	0.396226	0.452825	0.97367	0.815782	0.657883	0.842102		1.11655	0.980237	0.83165	0.430123	0.990513	0.979047	0.914703	0.880036
	0.933951	0.537735	0.509425	0.367916	0.921041	0.894731	0.894731	0.921041		1.01477	0.879357	0.730336	0.505737	0.98161	0.930621	0.938579	0.924955
Average	1	0.783022	0.584901	0.396219	1	0.859641	0.824552	0.789465	Average	1	0.889372	0.728913	0.391127	1	0.968885	0.932554	0.903147
SE	0.0503742	0.192308	0.166636	0.034664	0.0671073	0.0284247	0.102486	0.116207	SE	0.0881019	0.0610197	0.0731551	0.0977891	0.0173593	0.0242754	0.011122	0.0159013
CHLA-255 counting	Control				NGA				CHLA-255 CCK8	Control				NGA
Alectinib	0	0.3	1	3	0	0.3	1	3	Alectinib	0	0.3	1	3	0	0.3	1	3
	0.997792	0.525386	0.304636	0.134658	1.02406	0.645113	1.01955	0.915789		0.746605	0.229655	0.0442108	0.0393824	0.812155	0.77549	0.807634	0.79558
	1.04415	0.373068	0.147903	0.0242826	1.04211	0.947368	0.784962	0.703759		1.11508	0.529172	0.0683533	0.0449653	1.03666	1.10648	1.0005	0.979407
	0.958057	0.582781	0.172185	0.0905077	0.933835	1.03308	0.437594	0.446617		1.13832	0.524193	0.0612614	0.0413439	1.15118	1.14264	1.34756	1.17479
Average	1	0.493745	0.208241	0.0831494	1	0.875188	0.747368	0.688722	Average	1	0.427673	0.0579419	0.0418972	1	1.0082	1.0519	0.983258
SE	0.0304684	0.0766347	0.0596503	0.0392828	0.0410171	0.144114	0.207036	0.166133	SE	0.155389	0.121274	0.00877437	0.00200273	0.121948	0.14308	0.193471	0.13409
SK-N-SH counting	Control				NGA				SK-N-SH CCK8	Control				NGA
Crizotinib	0	0.1	0.3	1	0	0.1	0.3	1	Crizotinib	0	0.1	0.3	1	0	0.1	0.3	1
	1.05881	0.901972	0.470596	0.372555	1.17931	0.993107	0.579314	0.537934		1.04093	0.994933	0.919531	0.329778	1.06834	1.02251	0.808357	0.871461
	1.03921	0.843151	0.568638	0.333334	1.17931	0.910346	0.744835	0.641384		1.0461	0.974701	0.896039	0.342924	0.921715	0.983391	0.920145	0.898016
	0.901972	0.627458	0.490207	0.352945	0.641384	0.806905	0.827596	0.703455		0.912976	0.889129	0.251648	0.274679	1.00995	0.993956	0.958407	0.858611
Average	1	0.790861	0.509813	0.352945	1	0.903453	0.717248	0.627591	Average	1	0.952921	0.689072	0.315794	1	0.999952	0.895636	0.876029
SE	0.0604283	0.102201	0.0366834	0.0138665	0.219606	0.0659673	0.0893916	0.059127	SE	0.0533227	0.0397139	0.267996	0.0256028	0.0521958	0.0143097	0.0551328	0.0142096
CHLA-255 counting	Control				NGA				CHLA-255 CCK8	Control				NGA
Crizotinib	0	0.1	0.3	1	0	0.1	0.3	1	Crizotinib	0	0.1	0.3	1	0	0.1	0.3	1
	1.26367	1.02612	0.0489796	0.0489796	0.9375	0.8625	0.975	0.69		1.07689	0.631443	0.0468692	0.0516669	1.18302	1.06405	1.10203	0.998138
	0.773878	0.710204	0.0465306	0.0538776	1.1775	1.365	0.45	0.7275		1.00578	0.541149	0.052774	0.0440399	1.23357	1.29138	1.1766	1.12828
	0.962449	0.844898	0.0587755	0.0244898	0.885	0.8775	0.9075	0.5175		0.917333	0.616681	0.0556034	0.0632304	0.583411	0.546267	0.578384	0.644293
Average	1	0.860408	0.0514286	0.042449	1	1.035	0.7775	0.645	Average	1	0.596424	0.0517489	0.052979	1	0.967231	0.952337	0.923571
SE	0.174689	0.112097	0.00458162	0.0111332	0.11027	0.202152	0.201967	0.0791952	SE	0.0565212	0.0342491	0.00315116	0.0068323	0.255733	0.270026	0.230511	0.177104

### Sheet: Raw_data_doxorubucin_resist_NGA
RAW DATA DOXORUBICIN RESISTANCE
SK-N-SH	Flat					Groove
Doxorubicin	0	0.1	0.3	1	3	0	0.1	0.3	1	3
	0.958487	0.933744	0.854582	0.703835	0.636009	1.03651	0.917682	0.867374	0.892056	0.878029
	1.07618	1.02065	0.978803	0.661706	0.562769	1.00764	1.04217	1.00495	0.909859	0.966911
	0.965333	0.926166	0.800416	0.653491	0.120878	0.955851	0.942094	0.778222	0.810322	0.894484
Average	1	0.960185	0.877934	0.673011	0.439885	1	0.967316	0.883514	0.870746	0.913141
SE	0.0467133	0.0371209	0.0646701	0.0190982	0.19706	0.0288972	0.0466446	0.0807657	0.0375333	0.0334371
CHLA-255	Flat					Groove
Doxorubicin	0	0.1	0.3	1	3	0	0.1	0.3	1	3
	1.0384	0.106095	0.0730846	0.0506702	0.0436062	0.791766	0.646895	0.562317	0.527146	0.546406
	0.923202	0.083273	0.056919	0.0509419	0.0478174	0.829867	0.620098	0.586602	0.485694	0.552687
	1.0384	0.106095	0.0730846	0.0506702	0.0436062	1.37837	0.575297	0.621773	0.581158	0.620098
Average	1	0.0984876	0.0676961	0.0507607	0.04501	1	0.614096	0.59023	0.531333	0.573064
SE	0.0470288	0.00931702	0.00659956	0.000110917	0.00171921	0.232093	0.0255791	0.0211379	0.0338489	0.0288879
