## Supplementary material for "Extracellular matrix topography drives adrenergic to mesenchymal transition in neuroblastoma": Source Data 5

### Sheet: Raw_data_WB_quant_Rho_signaling
				Raw Data Western Blotting Quantification
	Flat					Groove
MLC	2	0.022	201.156	6	255	6	0.022	163.88	9	255
	3	0.022	202.947	10	255	7	0.022	197.376	3	255
	9	0.015	211.76	35	255	10	0.015	192.037	51	255
pMLC	5	0.006	156.066	106	222	7	0.006	218.967	108	255
	6	0.006	163.647	104	253	8	0.006	183.183	94	255
	9	0.005	129.373	49	217	10	0.005	223.576	111	255
	Flat	Groove
pMLC/MLC	0.775846	1.33614
	0.806353	0.928092
	0.610942	1.16423
Average	0.731047	1.14282
SE	0.0743358	0.144862
	Flat					Groove
MyosinIIa	1	0.01	186.052	36	255	3	0.01	210.225	17	255		204.228
	2	0.01	212.626	53	255	4	0.01	208.009	43	255		162.056	0.793505
	3	0.011	171.738	12	255	4	0.011	152.374	16	255
pMyosinIIa	5	0.005	55.134	21	109	7	0.005	158.039	31	255
	6	0.005	92.768	23	168	8	0.005	169.034	42	255		118.744
	7	0.004	224.114	75	255	6	0.004	216.646	68	255		220.38	1.85593	2.3389
			95.8203					92.6273
	Flat	Groove
pMyosin/Myosin	0.296337	0.751761
	0.436297	0.812628
	0.557944	0.607895
Average	0.430193	0.724095
SE	0.0925679	0.0743406
Summary	Flat	Groove		Flat	Groove
pMLC/MLC	1	1.56327	average	1.06128	1.82771
	0.101684	0.198157	SE	1.10301	1.26954
				0.835708	1.59256
pMyosinIIa/MyosinIIa	1	1.68319	average	0.688846	1.7475
	0.215178	0.172808	SE	1.01419	1.88899
				1.29696	1.41308
