## Supplementary material for "Extracellular matrix topography drives adrenergic to mesenchymal transition in neuroblastoma": Source Data 6

### Sheet: Raw_data_spheroid_Y27632
RAW DATA SPHEROID INVASION Y27632 DRUG
SK-N-SH		CHLA-255			SK-N-SH		CHLA-255
Control	Y27632	Control	Y27632		Control	Y27632	Control	Y27632
1.4293	1.1537	1.1897	0.99		1.03634	0.836512	0.939018	0.781396
1.2782	1.1204	1.0928	1.0268		0.926783	0.812367	0.862535	0.810442
1.3021	1.143	1.3264	1.0695		0.944112	0.828753	1.04691	0.844145
1.411	1.2117	1.515	1.1443		1.02307	0.878566	1.19577	0.903184
1.4753	1.224	1.2432	1.1243		1.06969	0.887484	0.981245	0.887398
		1.1799	1.1509				0.931282	0.908393
		1.4076	1.0911				1.111	0.861194
		1.1811					0.93223
1.37918	1.17056	1.26696	1.08527	Average	1	0.848736	1	0.856593
				SE	0.0308164	0.0163223	0.041682	0.0195529

### Sheet: Raw_data_CCK8_ALKi_Y27632
RAW DATA CCK8_ALKi_Y27638
Control	1.3043	0.8696	0.8696	0.9565		1
y drug 3uM	0.6957	1.2174	0.6957	0.6087		0.804375
alectinib 3uM	0.7826	1.1304	0.7826	1.0435		0.934775
y drug +alectinib	0.6087	0.4348	0.3478	0.2609		0.41305
crizotinib 1uM	0.8696	0.5217	0.6957	0.8696		0.73915
y drug+crizotinib	0.3478	0.3478	0.6957	0.2609		0.41305
