## Supplementary Table 5 for "Extracellular matrix topography drives adrenergic to mesenchymal transition in neuroblastoma"

### Sheet: Raw_data_KEGG_Control_GSA
GS<br> follow link to MSigDB	SIZE	ES	NES	NOM p-val	FDR q-val	FWER p-val	RANK AT MAX	LEADING EDGE
KEGG_ECM_RECEPTOR_INTERACTION	73	0.561871	2.24655	0	0	0	4041	tags=53%, list=22%, signal=68%
KEGG_GLYCOSAMINOGLYCAN_DEGRADATION	19	0.718574	2.1227	0	0.00163303	0.004	2119	tags=47%, list=11%, signal=53%
KEGG_FOCAL_ADHESION	180	0.339804	1.55692	0	0.148159	0.781	3958	tags=31%, list=21%, signal=39%
KEGG_GLYCOSAMINOGLYCAN_BIOSYNTHESIS_HEPARAN_SULFATE	23	0.612228	1.91187	0.00209205	0.0131136	0.048	1639	tags=30%, list=9%, signal=33%
KEGG_ABC_TRANSPORTERS	32	0.533759	1.7778	0.00213675	0.0328943	0.193	4401	tags=50%, list=23%, signal=65%
KEGG_ETHER_LIPID_METABOLISM	21	0.608222	1.82032	0.00217865	0.0271391	0.132	2010	tags=38%, list=11%, signal=43%
KEGG_LYSOSOME	114	0.405899	1.75411	0.00218341	0.0341688	0.239	2920	tags=29%, list=16%, signal=34%
KEGG_INOSITOL_PHOSPHATE_METABOLISM	50	0.429834	1.57448	0.0186047	0.14654	0.741	3370	tags=36%, list=18%, signal=44%
KEGG_PHOSPHATIDYLINOSITOL_SIGNALING_SYSTEM	69	0.375181	1.46812	0.0212314	0.223775	0.947	3370	tags=33%, list=18%, signal=40%
KEGG_GNRH_SIGNALING_PATHWAY	83	0.343808	1.4069	0.0475162	0.257905	0.986	3012	tags=29%, list=16%, signal=34%
KEGG_ARRHYTHMOGENIC_RIGHT_VENTRICULAR_CARDIOMYOPATHY_ARVC	63	0.365177	1.39851	0.0487288	0.236011	0.99	3578	tags=30%, list=19%, signal=37%
KEGG_NITROGEN_METABOLISM	16	0.5411	1.51176	0.0502092	0.18201	0.874	5603	tags=50%, list=30%, signal=71%
KEGG_COMPLEMENT_AND_COAGULATION_CASCADES	38	0.422831	1.43369	0.0536913	0.233623	0.976	2193	tags=29%, list=12%, signal=33%
KEGG_HYPERTROPHIC_CARDIOMYOPATHY_HCM	66	0.36272	1.40646	0.0553097	0.240034	0.987	3578	tags=33%, list=19%, signal=41%
KEGG_HEMATOPOIETIC_CELL_LINEAGE	45	0.400937	1.44406	0.0586957	0.238324	0.968	3798	tags=38%, list=20%, signal=47%
KEGG_BLADDER_CANCER	42	0.392611	1.37003	0.0637363	0.247475	0.994	875	tags=19%, list=5%, signal=20%
KEGG_ENDOCYTOSIS	164	0.280065	1.28315	0.0658824	0.345706	1	3896	tags=27%, list=21%, signal=34%
KEGG_NICOTINATE_AND_NICOTINAMIDE_METABOLISM	20	0.466002	1.37498	0.0932203	0.255494	0.993	1181	tags=20%, list=6%, signal=21%
KEGG_CYTOKINE_CYTOKINE_RECEPTOR_INTERACTION	125	0.281918	1.22954	0.0933941	0.400543	1	2508	tags=22%, list=13%, signal=26%
KEGG_DILATED_CARDIOMYOPATHY	72	0.318843	1.26985	0.102564	0.337934	1	3578	tags=33%, list=19%, signal=41%
KEGG_ARACHIDONIC_ACID_METABOLISM	31	0.408539	1.33059	0.108108	0.279223	0.997	1823	tags=23%, list=10%, signal=25%
KEGG_GLYCOSAMINOGLYCAN_BIOSYNTHESIS_CHONDROITIN_SULFATE	18	0.476681	1.35949	0.12605	0.248285	0.994	4176	tags=39%, list=22%, signal=50%
KEGG_SNARE_INTERACTIONS_IN_VESICULAR_TRANSPORT	36	0.382412	1.28054	0.134199	0.334472	1	1980	tags=25%, list=11%, signal=28%
KEGG_GLYCEROPHOSPHOLIPID_METABOLISM	60	0.319906	1.2171	0.1621	0.407795	1	2955	tags=25%, list=16%, signal=30%
KEGG_FC_EPSILON_RI_SIGNALING_PATHWAY	60	0.312127	1.20093	0.175325	0.42465	1	1434	tags=13%, list=8%, signal=14%
KEGG_CARDIAC_MUSCLE_CONTRACTION	62	0.297364	1.15578	0.200883	0.511158	1	2504	tags=21%, list=13%, signal=24%
KEGG_CELL_ADHESION_MOLECULES_CAMS	95	0.269362	1.11524	0.248792	0.554021	1	6172	tags=44%, list=33%, signal=66%
KEGG_VEGF_SIGNALING_PATHWAY	60	0.293556	1.13238	0.256959	0.550129	1	2156	tags=17%, list=11%, signal=19%
KEGG_NEUROACTIVE_LIGAND_RECEPTOR_INTERACTION	135	0.252895	1.09567	0.257991	0.586779	1	2779	tags=19%, list=15%, signal=22%
KEGG_DRUG_METABOLISM_CYTOCHROME_P450	28	0.350032	1.13069	0.279661	0.534096	1	913	tags=14%, list=5%, signal=15%
KEGG_PRIMARY_IMMUNODEFICIENCY	23	0.339444	1.05178	0.388655	0.665628	1	3129	tags=26%, list=17%, signal=31%
KEGG_HEDGEHOG_SIGNALING_PATHWAY	37	0.304847	1.05496	0.388889	0.678324	1	3404	tags=32%, list=18%, signal=40%
KEGG_O_GLYCAN_BIOSYNTHESIS	23	0.339628	1.04202	0.397089	0.671215	1	1787	tags=22%, list=10%, signal=24%
KEGG_METABOLISM_OF_XENOBIOTICS_BY_CYTOCHROME_P450	29	0.311707	1.00638	0.447312	0.75019	1	3315	tags=21%, list=18%, signal=25%
KEGG_GALACTOSE_METABOLISM	21	0.319994	0.956945	0.516598	0.849994	1	1289	tags=14%, list=7%, signal=15%
KEGG_SPHINGOLIPID_METABOLISM	34	0.281198	0.95246	0.530752	0.817646	1	3453	tags=26%, list=18%, signal=32%
KEGG_REGULATION_OF_ACTIN_CYTOSKELETON	182	0.21253	0.965245	0.538824	0.849028	1	3578	tags=20%, list=19%, signal=24%
KEGG_TGF_BETA_SIGNALING_PATHWAY	74	0.245977	0.956477	0.54343	0.828394	1	2962	tags=20%, list=16%, signal=24%
KEGG_GLYCOSYLPHOSPHATIDYLINOSITOL_GPI_ANCHOR_BIOSYNTHESIS	24	0.303428	0.92942	0.546067	0.840282	1	3154	tags=25%, list=17%, signal=30%
KEGG_CALCIUM_SIGNALING_PATHWAY	136	0.216151	0.94649	0.574713	0.81379	1	5181	tags=35%, list=28%, signal=48%
KEGG_BASAL_CELL_CARCINOMA	43	0.25922	0.914761	0.597917	0.859429	1	2441	tags=23%, list=13%, signal=27%
KEGG_TYPE_II_DIABETES_MELLITUS	39	0.255746	0.892982	0.651357	0.896773	1	5988	tags=46%, list=32%, signal=68%
KEGG_DORSO_VENTRAL_AXIS_FORMATION	23	0.284189	0.848711	0.691992	0.962922	1	6229	tags=57%, list=33%, signal=85%
KEGG_STEROID_BIOSYNTHESIS	17	0.297241	0.835027	0.704453	0.971282	1	4838	tags=29%, list=26%, signal=40%
KEGG_GLYCOSPHINGOLIPID_BIOSYNTHESIS_LACTO_AND_NEOLACTO_SERIES	19	0.270928	0.773365	0.759443	1	1	132	tags=5%, list=1%, signal=5%
KEGG_JAK_STAT_SIGNALING_PATHWAY	95	0.202027	0.834351	0.801354	0.951554	1	5964	tags=44%, list=32%, signal=64%
KEGG_AXON_GUIDANCE	120	0.199832	0.851072	0.813559	0.979584	1	3947	tags=28%, list=21%, signal=35%
KEGG_FC_GAMMA_R_MEDIATED_PHAGOCYTOSIS	83	0.200891	0.820813	0.813953	0.959936	1	1836	tags=11%, list=10%, signal=12%
KEGG_STEROID_HORMONE_BIOSYNTHESIS	21	0.239774	0.724517	0.849785	0.969384	1	3133	tags=24%, list=17%, signal=29%
KEGG_NATURAL_KILLER_CELL_MEDIATED_CYTOTOXICITY	82	0.199702	0.808859	0.857143	0.962103	1	1973	tags=12%, list=11%, signal=14%
KEGG_MTOR_SIGNALING_PATHWAY	48	0.21224	0.7628	0.869099	0.998009	1	886	tags=8%, list=5%, signal=9%
KEGG_LONG_TERM_DEPRESSION	51	0.194748	0.730402	0.890591	0.999839	1	3012	tags=16%, list=16%, signal=19%
KEGG_MELANOMA	55	0.200318	0.749133	0.890792	0.996255	1	3731	tags=25%, list=20%, signal=32%
KEGG_RENAL_CELL_CARCINOMA	67	0.187811	0.727702	0.914661	0.983944	1	1559	tags=7%, list=8%, signal=8%
KEGG_AMINO_SUGAR_AND_NUCLEOTIDE_SUGAR_METABOLISM	40	0.202977	0.704981	0.920086	0.970784	1	3407	tags=18%, list=18%, signal=21%
KEGG_NOTCH_SIGNALING_PATHWAY	44	0.184821	0.656292	0.947479	0.988665	1	968	tags=7%, list=5%, signal=7%
KEGG_ALDOSTERONE_REGULATED_SODIUM_REABSORPTION	30	0.191357	0.622656	0.955032	0.987379	1	2056	tags=13%, list=11%, signal=15%
KEGG_N_GLYCAN_BIOSYNTHESIS	46	0.154908	0.564188	0.982022	0.987001	1	3031	tags=17%, list=16%, signal=21%
